# Streamlined low-input transcriptomics through EASY-RNAseq

**DOI:** 10.1101/564468

**Authors:** Yiwen Zhou, Hao Xu, Haiyang Wu, Haili Yu, Peng Zhou, Xin Qiu, Zihan Zheng, Qin Chen, Fa Xu, Gang Li, Jianzhi Zhou, Gang Cheng, Wei He, Liyun Zou, Ying Wan

**Affiliations:** Biomedical Analysis Center, Army Medical University, Chongqing, China; R&D Dept., TCRCure Ltd., Chongqing, China; Department of Cardiology, PIDU District People’s Hospital, Chengdu, China; Biowavelet Ltd., Chongqing, China; Department of Gynecology and Obstetrics, First Affiliated Hospital of Army Medical University, Chongqing, China; Department of Immunology, Army Medical University, Chongqing, China

**Author notes:** To whom correspondence should be addressed: Ying Wan Biomedical Analysis Center, Army Medical University, Chongqing, China. denotes co-first authors (Yiwen Zhou, Hao Xu, Haiyang Wu).

**Keywords:** T-cells, embryo, mRNA, transcriptomics, low-input, biotechnology

## Abstract

High-throughput sequencing for transcriptome profiling is an increasingly accessible and important tool for biological research. However, accurate profiling of small cell populations remains challenging due to issues with gene detection sensitivity and experimental complexity. Here we describe a streamlined RNAseq protocol (EASY RNAseq) for sensitive transcriptome assessment starting from low amount of input materials. EASY RNAseq is technically robust enough for sequencing small pools of homogenous and heterogeneous cells, recovering higher numbers of genes and with a more even expression distribution pattern than other commonly used methods. Application of EASY RNAseq to single human embryos at the 8-cell stage was able to achieve detection of 70% protein-coding genes. This workflow may thus serve as a useful tool for sensitive interrogation of rare cell populations.
