## Supplementary Table 1 for "Streamlined low-input transcriptomics through EASY-RNAseq"

### Sheet: Sheet1
Table S1.Statistics of sequencing and pre-QC results
Library	Sample	RawReadsNumber	RawDataSize(bp)	CleanReadsNumber	CleanDataSize(bp)	CleanDataRate(%)	CleanReadsQ20(%)
EASY-RNAseq	01ng-1	19896960	2984544000	15492520	1850522796	77.86	98.9
	01ng-2	20962646	3144396900	14035526	1587430252	66.95	98.9
	05ng-1	25028912	3754336800	23332308	2806677777	93.22	98.9
	05ng-2	25686606	3852990900	24111954	3022891546	93.87	98.9
	05ng-3	22113932	3317089800	20985248	2715420351	94.9	98.9
	100cell-1	17277166	2591574900	16333676	2271436271	94.54	98.6
	100cell-2	19371884	2905782600	16597550	2240352349	85.68	98.6
	100cell-3	38875282	5831292300	31489344	4137138536	81	98.8
	1ng-1	27310022	4096503300	25986296	3233227460	95.15	98.9
	1ng-2	28933872	4340080800	27501100	3363054837	95.05	98.8
	1ng-3	21731816	3259772400	20614818	2591313898	94.86	98.8
	500cell-1	17002536	2550380400	16476898	2243793817	96.91	98.7
	500cell-2	20284928	3042739200	19307122	2587929726	95.18	98.8
	500cell-3	17460840	2619126000	16606646	2244420508	95.11	98.8
	5ng-1	35591806	5338770900	34343520	4100747078	96.49	98.7
	5ng-2	39846674	5977001100	38659176	4771519992	97.02	98.7
	5ng-3	42029524	6304428600	40604686	4894982766	96.61	98.7
	e3cell-1	19529574	2929436100	18973700	2564915648	97.15	98.8
	e3cell-2	23945480	3591822000	22724468	3000637744	94.9	98.8
	e3cell-3	21301464	3195219600	20360272	2702901700	95.58	98.8
	e4cell-1	29764976	4464746400	29173280	3656679883	98.01	98.8
	e4cell-2	33348534	5002280100	32454578	4069730281	97.32	98.8
	e4cell-3	29371338	4405700700	28480396	3485204645	96.97	98.8
NEB	SRR6767997	63271820	9490773000	61443112	8906709137	97.11	98.5
SMART-seq	SRR8075752	48680002	2434000100	43287592	2159893487	88.92	96.2
	SRR8075756	48874594	2443729700	44607068	2225680645	91.27	95.9
	SRR8075760	42279462	2113973100	39308458	1961516299	92.97	96.1
TrueSeq	SRR2062903	44042236	4404223600	38226094	3699610819	86.79	98.5
	SRR2064284	121166264	12116626400	103861962	10035266811	85.72	98.4
	SRR2064309	93533836	9353383600	80142938	7749374399	85.68	98.4
	SRR2064311	84312622	8431262200	72570492	7008888172	86.07	98.4
	SRR2064313	70931156	7093115600	60963474	5895376631	85.95	98.4
	SRR2064316	104222170	10422217000	95123272	9279032534	91.27	98.7
