## Supplementary Table 2 for "Streamlined low-input transcriptomics through EASY-RNAseq"

### Sheet: Sheet1
Table S2. Aligment metrics of all samples
Library	Sample	TotalReads	TotalMappedReads(%)	UniqueMatch(%)	Multi-positionMatch(%)	TotalUnmappedReads(%)
EASY-RNAseq	01ng-1	15492520	68.04	59.94	8.1	31.96
	01ng-2	14035526	68.49	59.38	9.11	31.51
	05ng-1	23332308	73.1	63.38	9.73	26.9
	05ng-2	24111954	72.21	63.68	8.54	27.79
	05ng-3	20985248	71.87	64.16	7.71	28.13
	100cell-1	16333676	69.35	64.26	5.09	30.65
	100cell-2	16597550	67	61.44	5.56	33
	100cell-3	31489344	67.66	61.38	6.27	32.34
	1ng-1	25986296	71.49	62.65	8.84	28.51
	1ng-2	27501100	71.6	62.08	9.52	28.4
	1ng-3	20614818	72.73	63.89	8.84	27.27
	500cell-1	16476898	74.61	68.47	6.14	25.39
	500cell-2	19307122	73.99	67.56	6.44	26.01
	500cell-3	16606646	74.06	67.84	6.22	25.94
	5ng-1	34343520	73.76	63.72	10.04	26.24
	5ng-2	38659176	73.4	64.19	9.21	26.6
	5ng-3	40604686	74.08	64.05	10.02	25.92
	e3cell-1	18973700	71.11	64.82	6.29	28.89
	e3cell-2	22724468	70.73	63.78	6.95	29.27
	e3cell-3	20360272	71.07	64.2	6.88	28.93
	e4cell-1	29173280	73.32	64.76	8.56	26.68
	e4cell-2	32454578	72.04	63.7	8.35	27.96
	e4cell-3	28480396	73.65	64.34	9.31	26.35
NEB	SRR6767997	61443112	96.2	90.69	5.52	3.8
SMART-seq	SRR8075752	43287592	92.66	82.8	9.85	7.34
	SRR8075756	44607068	92.34	82.69	9.65	7.66
	SRR8075760	39308458	92.25	82.56	9.69	7.75
TrueSeq	SRR2062903	38226094	98.84	90.45	8.39	1.16
	SRR2064284	103861962	98.9	90.8	8.1	1.1
	SRR2064309	80142938	98.83	90.93	7.9	1.17
	SRR2064311	72570492	98.88	90.07	8.81	1.12
	SRR2064313	60963474	98.91	90.58	8.33	1.09
	SRR2064316	95123272	98.93	90.84	8.09	1.07
