## Supplementary Table 4 for "Streamlined low-input transcriptomics through EASY-RNAseq"

### Sheet: Sheet1
Table S4. The RNA category percentages of Occyte samples
	Intron	Exon	Intergenic	exon-exon	rRNA	Non-coding	pseudogene
Replicate 1	1133610	3688218	2396056	91506	66156	129723	72377
	0.1496	0.4867	0.3162	0.0121	0.0087	0.0171	0.0096
Replicate 2	1348091	5117149	2333862	104597	69749	144825	76555
	0.1466	0.5565	0.2538	0.0114	0.0076	0.0158	0.0083
